# An integrative single-cell atlas to explore the cellular and temporal specificity of neurological disorder genes during human brain development

**DOI:** 10.1101/2024.04.09.588220

**Authors:** Seoyeon Kim, Jihae Lee, In Gyeong Koh, Jungeun Ji, Hyun Jung Kim, Eunha Kim, Jihwan Park, Jong-Eun Park, Joon-Yong An

## Abstract

Single-cell technologies have enhanced comprehensive knowledge regarding the human brain by facilitating an extensive transcriptomic census across diverse brain regions. Nevertheless, understanding the cellular and temporal specificity of neurological disorders remains ambiguous due to the developmental variations. To address this gap, we illustrated the dynamics of disorder risk gene expressions under development by integrating multiple single-cell RNA sequencing datasets. We constructed a comprehensive single-cell atlas of developing human brains, encompassing 393,060 single cells across diverse developmental stages. Temporal analysis revealed the distinct expression patterns of disorder risk genes, including autism, highlighting their temporal regulation in different neuronal and glial lineages. We identified distinct neuronal lineages diverged across developmental stages, each exhibiting temporal-specific expression patterns of disorder genes. Lineages of non-neuronal cells determined by molecular profiles also showed temporal-specific expressions, indicating a link between cellular maturation and the risk of disorder. Furthermore, we explored the regulatory mechanisms involved in early brain development, revealing enriched patterns of fetal cell types for neuronal disorders, indicative of the prenatal stage’s influence on disease determination. Our findings facilitate unbiased comparisons of cell type-disorder associations and provide insight into dynamic alterations in risk genes during development, paving the way for a deeper understanding of neurological disorders.
