## Supplementary table 1 for "An integrative single-cell atlas to explore the cellular and temporal specificity of neurological disorder genes during human brain development"

### Sheet: key
	Table S1. Data information
	Table S1A. Dataset information
	Column	Description
	Dataset	Dataset
	Year	Published year
	Source	Source of data
	Link	Link for data download
	DOI	DOI
	Table S1B. Sample information
	Column	Description
	SampleID	Sample ID
	Dataset	Name of datset
	Assay	Assay configuration for libray
	Library	Sample preparation technique (single-cell or single-nucleus)
	Sex	Sex
	Age	Age in gestational days
	Stage	Developmental stage
	Race	Race
	Hemisphere	Hemisphere
	Brain Region	Brain Region
	Diagnosis	Diagnosis
	Donor ID	Donor ID
	PMI	Postmorterm Interval
	Cell count	Number of cells

### Sheet: Table S1A
Dataset	Year	Source	Link	DOI
AllenM1	2020	Allen Brain Institute	https://portal.brain-map.org/atlases-and-data/rnaseq/human-m1-10x	https://doi.org/10.1038/s41586-021-03465-8
Braun	2023	EGA	https://github.com/linnarsson-lab/developing-human-brain/	https://doi.org/10.1126/science.adf1226
Cameron	2023	EGA	https://ega-archive.org/datasets/EGAD00001009303/files	https://doi.org/10.1016/j.biopsych.2022.06.033
Hardwick	2022	GEO	https://www.ncbi.nlm.nih.gov/geo/query/acc.cgi?acc=GSE178175	https://doi.org/10.1038/s41587-022-01231-3
Herring	2022	HCA	https://data.humancellatlas.org/explore/projects/77dedd59-1376-4887-9bca-dc42b56d5b7a	https://doi.org/10.1016/j.cell.2022.09.039
Morabito	2021	GEO	https://www.ncbi.nlm.nih.gov/geo/query/acc.cgi?acc=GSE174367	https://doi.org/10.1038/s41588-021-00894-z
Nagy	2020	GEO	https://www.ncbi.nlm.nih.gov/geo/query/acc.cgi?acc=GSE144136	https://doi.org/10.1038/s41593-020-0621-y
Zhu	2022	HCA	https://data.humancellatlas.org/explore/projects/9a23ac2d-93dd-4bac-9bb8-040e6426db9d	https://doi.org/10.1101/2022.02.14.480397

### Sheet: Table S1B
SampleID	Dataset	Assay	Library	Sex	Age	Stage	Race	Hemisphere	Brain Region	Diagnosis	DonorID	PMI	Cell count
10X119_2	Braun	10x Chromium 3' v2	scRNA	Unknown	60.2	Fetal (1st trimester)	Unknown	all hemisphere	Midbrain	nan	BRC2106A	Unknown	1126
10X116_6	Braun	10x Chromium 3' v2	scRNA	Unknown	78.4	Fetal (1st trimester)	Unknown	all hemisphere	Pons	nan	XHU:307	Unknown	1086
10X163_4	Braun	10x Chromium 3' v3	scRNA	Unknown	73.5	Fetal (1st trimester)	Unknown	all hemisphere	Subcortex	nan	XDD:342	Unknown	1005
10X212_6	Braun	10x Chromium 3' v3	scRNA	Unknown	105	Fetal (1st trimester)	Unknown	all hemisphere	Cortex temporal	nan	XDD:359	Unknown	1103
10X115_7	Braun	10x Chromium 3' v2	scRNA	Unknown	78.4	Fetal (1st trimester)	Unknown	all hemisphere	Midbrain	nan	XHU:307	Unknown	1270
10X168_1	Braun	10x Chromium 3' v3	scRNA	Unknown	62.3	Fetal (1st trimester)	Unknown	all hemisphere	Midbrain	nan	BRC2061	Unknown	1120
10X288_6	Braun	10x Chromium 3' v3	scRNA	Unknown	56	Fetal (1st trimester)	Unknown	all hemisphere	Brain	nan	XDD:395	Unknown	1995
10X178_5	Braun	10x Chromium 3' v3	scRNA	Unknown	49	Fetal (1st trimester)	Unknown	all hemisphere	Midbrain	nan	XDD:348	Unknown	1683
10X255_2	Braun	10x Chromium 3' v3	scRNA	Unknown	112	Fetal (1st trimester)	Unknown	all hemisphere	Caudate+Putamen	nan	XDD:385	Unknown	898
10X101_7	Braun	10x Chromium 3' v2	scRNA	Unknown	84	Fetal (1st trimester)	Unknown	all hemisphere	Forebrain	nan	XHU:297	Unknown	1803
10X99_6	Braun	10x Chromium 3' v2	scRNA	Unknown	70	Fetal (1st trimester)	Unknown	all hemisphere	Thalamus	nan	BRC2021	Unknown	1860
10X102_1	Braun	10x Chromium 3' v2	scRNA	Unknown	84	Fetal (1st trimester)	Unknown	all hemisphere	Cortex	nan	XHU:297	Unknown	1686
10X124_3	Braun	10x Chromium 3' v2	scRNA	Unknown	62.3	Fetal (1st trimester)	Unknown	all hemisphere	Cortex	nan	BRC2114	Unknown	708
10X287_4	Braun	10x Chromium 3' v3	scRNA	Unknown	56	Fetal (1st trimester)	Unknown	all hemisphere	Brain	nan	XDD:395	Unknown	1942
10X169_1	Braun	10x Chromium 3' v3	scRNA	Unknown	62.3	Fetal (1st trimester)	Unknown	all hemisphere	Cerebellum	nan	BRC2061	Unknown	1609
10X124_5	Braun	10x Chromium 3' v2	scRNA	Unknown	62.3	Fetal (1st trimester)	Unknown	all hemisphere	Diencephalon	nan	BRC2114	Unknown	813
10X185_8	Braun	10x Chromium 3' v3	scRNA	Unknown	98	Fetal (1st trimester)	Unknown	all hemisphere	Subcortex	nan	XDD:351	Unknown	2085
10X99_5	Braun	10x Chromium 3' v2	scRNA	Unknown	70	Fetal (1st trimester)	Unknown	all hemisphere	Thalamus	nan	BRC2021	Unknown	2112
10X89_2	Braun	10x Chromium 3' v2	scRNA	Unknown	70	Fetal (1st trimester)	Unknown	all hemisphere	Cortex	nan	BRC2006	Unknown	2626
10X122_1	Braun	10x Chromium 3' v2	scRNA	Unknown	62.3	Fetal (1st trimester)	Unknown	all hemisphere	Diencephalon	nan	BRC2110	Unknown	1301
10X187_5	Braun	10x Chromium 3' v3	scRNA	Unknown	98	Fetal (1st trimester)	Unknown	all hemisphere	Hippocampus	nan	XDD:351	Unknown	1098
10X152_2	Braun	10x Chromium 3' v2	scRNA	Unknown	60.9	Fetal (1st trimester)	Unknown	all hemisphere	Cerebellum	nan	BRC2147	Unknown	2140
10X101_3	Braun	10x Chromium 3' v2	scRNA	Unknown	84	Fetal (1st trimester)	Unknown	all hemisphere	Cortex	nan	XHU:297	Unknown	2261
10X119_5	Braun	10x Chromium 3' v2	scRNA	Unknown	60.2	Fetal (1st trimester)	Unknown	all hemisphere	Pons	nan	BRC2106A	Unknown	1296
10X188_2	Braun	10x Chromium 3' v3	scRNA	Unknown	98	Fetal (1st trimester)	Unknown	all hemisphere	Cortex entorhinal	nan	XDD:351	Unknown	956
10X213_1	Braun	10x Chromium 3' v3	scRNA	Unknown	105	Fetal (1st trimester)	Unknown	all hemisphere	Medulla	nan	XDD:359	Unknown	1097
10X110_4	Braun	10x Chromium 3' v2	scRNA	Unknown	60.2	Fetal (1st trimester)	Unknown	all hemisphere	Thalamus	nan	BRC2073	Unknown	679
10X168_5	Braun	10x Chromium 3' v3	scRNA	Unknown	62.3	Fetal (1st trimester)	Unknown	all hemisphere	Thalamus	nan	BRC2061	Unknown	1446
10X287_5	Braun	10x Chromium 3' v3	scRNA	Unknown	56	Fetal (1st trimester)	Unknown	all hemisphere	Brain	nan	XDD:395	Unknown	1951
10X152_5	Braun	10x Chromium 3' v2	scRNA	Unknown	60.9	Fetal (1st trimester)	Unknown	all hemisphere	Medulla	nan	BRC2147	Unknown	2021
10X185_6	Braun	10x Chromium 3' v3	scRNA	Unknown	98	Fetal (1st trimester)	Unknown	all hemisphere	Hindbrain	nan	XDD:351	Unknown	1352
10X252_5	Braun	10x Chromium 3' v3	scRNA	Unknown	112	Fetal (1st trimester)	Unknown	all hemisphere	Midbrain ventral	nan	XDD:385	Unknown	412
10X254_4	Braun	10x Chromium 3' v3	scRNA	Unknown	112	Fetal (1st trimester)	Unknown	all hemisphere	Cerebellum	nan	XDD:385	Unknown	1459
10X152_7	Braun	10x Chromium 3' v2	scRNA	Unknown	60.9	Fetal (1st trimester)	Unknown	all hemisphere	Medulla	nan	BRC2147	Unknown	2043
10X252_3	Braun	10x Chromium 3' v3	scRNA	Unknown	112	Fetal (1st trimester)	Unknown	all hemisphere	Hippocampus	nan	XDD:385	Unknown	498
10X168_2	Braun	10x Chromium 3' v3	scRNA	Unknown	62.3	Fetal (1st trimester)	Unknown	all hemisphere	Midbrain	nan	BRC2061	Unknown	1200
10X199_2	Braun	10x Chromium 3' v3	scRNA	Unknown	62.3	Fetal (1st trimester)	Unknown	all hemisphere	Cerebellum	nan	BRC2191	Unknown	1537
10X169_2	Braun	10x Chromium 3' v3	scRNA	Unknown	62.3	Fetal (1st trimester)	Unknown	all hemisphere	Cerebellum	nan	BRC2061	Unknown	1520
10X167_8	Braun	10x Chromium 3' v3	scRNA	Unknown	62.3	Fetal (1st trimester)	Unknown	all hemisphere	Thalamus	nan	BRC2061	Unknown	1559
10X177_4	Braun	10x Chromium 3' v3	scRNA	Unknown	49	Fetal (1st trimester)	Unknown	all hemisphere	Forebrain	nan	XDD:348	Unknown	1919
10X115_5	Braun	10x Chromium 3' v2	scRNA	Unknown	78.4	Fetal (1st trimester)	Unknown	all hemisphere	Forebrain	nan	XHU:307	Unknown	1167
10X187_2	Braun	10x Chromium 3' v3	scRNA	Unknown	98	Fetal (1st trimester)	Unknown	all hemisphere	Cortex	nan	XDD:351	Unknown	745
10X156_2	Braun	10x Chromium 3' v2	scRNA	Unknown	70	Fetal (1st trimester)	Unknown	all hemisphere	Cerebellum	nan	XDD:334	Unknown	1344
10X212_5	Braun	10x Chromium 3' v3	scRNA	Unknown	105	Fetal (1st trimester)	Unknown	all hemisphere	Cortex temporal	nan	XDD:359	Unknown	1125
10X199_8	Braun	10x Chromium 3' v3	scRNA	Unknown	62.3	Fetal (1st trimester)	Unknown	all hemisphere	Thalamus	nan	BRC2191	Unknown	1853
10X198_3	Braun	10x Chromium 3' v3	scRNA	Unknown	62.3	Fetal (1st trimester)	Unknown	all hemisphere	Hypothalamus	nan	BRC2191	Unknown	2303
10X125_2	Braun	10x Chromium 3' v2	scRNA	Unknown	62.3	Fetal (1st trimester)	Unknown	all hemisphere	Cerebellum	nan	BRC2114	Unknown	679
10X302_1	Braun	10x Chromium 3' v3	scRNA	Unknown	63	Fetal (1st trimester)	Unknown	all hemisphere	Hindbrain	nan	XDD:398	Unknown	617
H18.30.001	AllenM1	10x Chromium 3' v3	snRNA	F	22265	Adult (40-60Y)	Unknown	right hemisphere	M1	nan	H18.30.001	Unknown	41632
H18.30.002	AllenM1	10x Chromium 3' v3	snRNA	M	18615	Adult (40-60Y)	Unknown	right hemisphere	M1	nan	H18.30.002	Unknown	32850
510_PFC_B1	Cameron	10x Chromium 3' v3	snRNA	F	115.5	Fetal (2nd trimester)	Unknown	all hemisphere	Frontal Cortex	normal	510	Unknown	3321
611_PFC_B1	Cameron	10x Chromium 3' v3	snRNA	F	115.5	Fetal (2nd trimester)	Unknown	all hemisphere	Frontal Cortex	normal	611	Unknown	1869
993_PFC_B2	Cameron	10x Chromium 3' v3	snRNA	F	115.5	Fetal (2nd trimester)	Unknown	all hemisphere	Frontal Cortex	normal	993	Unknown	4206
510_WGE_B1	Cameron	10x Chromium 3' v3	snRNA	F	115.5	Fetal (2nd trimester)	Unknown	all hemisphere	Ganglionic Eminence	normal	510	Unknown	2664
611_WGE_B1	Cameron	10x Chromium 3' v3	snRNA	F	115.5	Fetal (2nd trimester)	Unknown	all hemisphere	Ganglionic Eminence	normal	611	Unknown	2621
993_WGE_B2	Cameron	10x Chromium 3' v3	snRNA	F	115.5	Fetal (2nd trimester)	Unknown	all hemisphere	Ganglionic Eminence	normal	993	Unknown	2352
FCtx1	Hardwick	10x Chromium 3' v3	snRNA	M	25185	Adult (60-80Y)	Unknown	all hemisphere	BA9	normal	FCtx1	Unknown	6824
FCtx2	Hardwick	10x Chromium 3' v3	snRNA	M	22630	Adult (60-80Y)	Unknown	all hemisphere	BA9	normal	FCtx2	Unknown	6824
RL2103	Herring	10x Chromium 3' v3	snRNA	M	154	Fetal (2nd trimester)	AA	all hemisphere	BA9	normal	Herring_1	5	9123
RL2107	Herring	10x Chromium 3' v3	snRNA	M	168	Fetal (2nd trimester)	AA	all hemisphere	BA9	normal	Herring_2	9	9027
RL2121	Herring	10x Chromium 3' v3	snRNA	F	238	Fetal (3rd trimester)	White	all hemisphere	BA9	normal	Herring_3	23	6435
RL1777	Herring	10x Chromium 3' v3	snRNA	F	367	Neonatal	White	all hemisphere	BA8	normal	Herring_4	26	9272
RL1612	Herring	10x Chromium 3' v2	snRNA	M	399	Neonatal	AA	all hemisphere	BA9	normal	Herring_6	5	6336
RL2100	Herring	10x Chromium 3' v3	snRNA	M	451	Neonatal	White	all hemisphere	BA9	normal	Herring_21	13	8042
RL2104	Herring	10x Chromium 3' v3	snRNA	F	483	Neonatal	AA	all hemisphere	BA9	normal	Herring_8	21	3604
RL2108	Herring	10x Chromium 3' v3	snRNA	M	544	Neonatal	White	all hemisphere	BA9	normal	Herring_9	11	10000
RL2122	Herring	10x Chromium 3' v3	snRNA	M	666	Childhood (1-6Y)	AA	all hemisphere	BA9	normal	Herring_11	18	5005
RL2125	Herring	10x Chromium 3' v3	snRNA	F	787	Childhood (1-6Y)	AA	all hemisphere	BA8	normal	Herring_12	20	5209
RL2105	Herring	10x Chromium 3' v3	snRNA	M	992	Childhood (1-6Y)	White	all hemisphere	BA9	normal	Herring_14	25	5241
RL1786	Herring	10x Chromium 3' v3	snRNA	M	1095	Childhood (1-6Y)	White	all hemisphere	BA8	normal	Herring_15	12	1951
RL1613	Herring	10x Chromium 3' v2	snRNA	M	1095	Childhood (1-6Y)	White	all hemisphere	BA8	normal	Herring_15	12	3136
RL2129	Herring	10x Chromium 3' v3	snRNA	F	1460	Childhood (1-6Y)	White	all hemisphere	BA9	normal	Herring_16	12	2305
RL2106	Herring	10x Chromium 3' v3	snRNA	M	2555	Childhood (1-6Y)	AA	all hemisphere	BA46	normal	Herring_18	16	7879
RL1614	Herring	10x Chromium 3' v2	snRNA	M	3285	Childhood (6-12Y)	AA	all hemisphere	BA9	normal	Herring_19	16	3493
RL2110	Herring	10x Chromium 3' v3	snRNA	M	4015	Childhood (6-12Y)	AA	all hemisphere	BA9	normal	Herring_21	15	868
RL2126	Herring	10x Chromium 3' v3	snRNA	F	4015	Childhood (6-12Y)	AA	all hemisphere	BA9	normal	Herring_20	22	3243
RL2127	Herring	10x Chromium 3' v3	snRNA	M	4745	Childhood (6-12Y)	White	all hemisphere	BA9	normal	Herring_22	13	6135
RL2130	Herring	10x Chromium 3' v3	snRNA	F	5475	Adolescence (12-20Y)	AA	all hemisphere	BA9	normal	Herring_23	23	2220
RL2102	Herring	10x Chromium 3' v3	snRNA	F	6205	Adolescence (12-20Y)	White	all hemisphere	BA10	normal	Herring_24	23	5503
RL2131	Herring	10x Chromium 3' v3	snRNA	F	6570	Adolescence (12-20Y)	White	all hemisphere	BA8	normal	Herring_25	12	6287
RL2123	Herring	10x Chromium 3' v3	snRNA	F	7665	Adult (20-40Y)	White	all hemisphere	BA8	normal	Herring_27	19	5022
RL2128	Herring	10x Chromium 3' v3	snRNA	F	7665	Adult (20-40Y)	White	all hemisphere	BA8	normal	Herring_26	17	7011
RL2132	Herring	10x Chromium 3' v3	snRNA	F	9490	Adult (20-40Y)	AA	all hemisphere	BA10	normal	Herring_28	24	5708
RL2124	Herring	10x Chromium 3' v3	snRNA	M	14965	Adult (20-40Y)	White	all hemisphere	BA9	normal	Herring_29	9	5791
Sample-52	Morabito	10x Chromium 3' v3	snRNA	M	30660	Adult (>80Y)	Unknown	Unknown	BA9	normal	Sample-52	Unknown	2468
Sample-96	Morabito	10x Chromium 3' v3	snRNA	M	29200	Adult (60-80Y)	Unknown	Unknown	BA9	normal	Sample-96	Unknown	4104
Sample-90	Morabito	10x Chromium 3' v3	snRNA	F	29200	Adult (60-80Y)	Unknown	Unknown	BA9	normal	Sample-90	Unknown	2451
Sample-58	Morabito	10x Chromium 3' v3	snRNA	M	33215	Adult (>80Y)	Unknown	Unknown	BA9	normal	Sample-58	Unknown	2460
Sample-82	Morabito	10x Chromium 3' v3	snRNA	M	29200	Adult (60-80Y)	Unknown	Unknown	BA9	normal	Sample-82	Unknown	2359
Sample-100	Morabito	10x Chromium 3' v3	snRNA	M	29200	Adult (60-80Y)	Unknown	Unknown	BA9	normal	Sample-100	Unknown	4288
Sample-66	Morabito	10x Chromium 3' v3	snRNA	F	33215	Adult (>80Y)	Unknown	Unknown	BA9	normal	Sample-66	Unknown	2590
brain_donor_3	Nagy	10x Chromium 3' v2	snRNA	M	12775	Adult (20-40Y)	Unknown	all hemisphere	BA9	normal	brain_donor_3	Unknown	700
brain_donor_9	Nagy	10x Chromium 3' v2	snRNA	M	12775	Adult (20-40Y)	Unknown	all hemisphere	BA9	normal	brain_donor_9	Unknown	737
brain_donor_12	Nagy	10x Chromium 3' v2	snRNA	M	12775	Adult (20-40Y)	Unknown	all hemisphere	BA9	normal	brain_donor_12	Unknown	1509
brain_donor_13	Nagy	10x Chromium 3' v2	snRNA	M	12775	Adult (20-40Y)	Unknown	all hemisphere	BA9	normal	brain_donor_13	Unknown	1526
brain_donor_15	Nagy	10x Chromium 3' v2	snRNA	M	12775	Adult (20-40Y)	Unknown	all hemisphere	BA9	normal	brain_donor_15	Unknown	2617
brain_donor_20	Nagy	10x Chromium 3' v2	snRNA	M	12775	Adult (20-40Y)	Unknown	all hemisphere	BA9	normal	brain_donor_20	Unknown	2569
brain_donor_21	Nagy	10x Chromium 3' v2	snRNA	M	12775	Adult (20-40Y)	Unknown	all hemisphere	BA9	normal	brain_donor_21	Unknown	1521
brain_donor_24	Nagy	10x Chromium 3' v2	snRNA	M	12775	Adult (20-40Y)	Unknown	all hemisphere	BA9	normal	brain_donor_24	Unknown	355
brain_donor_25	Nagy	10x Chromium 3' v2	snRNA	M	12775	Adult (20-40Y)	Unknown	all hemisphere	BA9	normal	brain_donor_25	Unknown	27
brain_donor_2	Nagy	10x Chromium 3' v2	snRNA	M	12775	Adult (20-40Y)	Unknown	all hemisphere	BA9	normal	brain_donor_2	Unknown	1032
brain_donor_7	Nagy	10x Chromium 3' v2	snRNA	M	12775	Adult (20-40Y)	Unknown	all hemisphere	BA9	normal	brain_donor_7	Unknown	1569
brain_donor_16	Nagy	10x Chromium 3' v2	snRNA	M	12775	Adult (20-40Y)	Unknown	all hemisphere	BA9	normal	brain_donor_16	Unknown	901
brain_donor_19	Nagy	10x Chromium 3' v2	snRNA	M	12775	Adult (20-40Y)	Unknown	all hemisphere	BA9	normal	brain_donor_19	Unknown	1771
brain_donor_27	Nagy	10x Chromium 3' v2	snRNA	M	12775	Adult (20-40Y)	Unknown	all hemisphere	BA9	normal	brain_donor_27	Unknown	590
brain_donor_29	Nagy	10x Chromium 3' v2	snRNA	M	12775	Adult (20-40Y)	Unknown	all hemisphere	BA9	normal	brain_donor_29	Unknown	1310
brain_donor_31	Nagy	10x Chromium 3' v2	snRNA	M	12775	Adult (20-40Y)	Unknown	all hemisphere	BA9	normal	brain_donor_31	Unknown	1943
brain_donor_22	Nagy	10x Chromium 3' v2	snRNA	M	12775	Adult (20-40Y)	Unknown	all hemisphere	BA9	normal	brain_donor_22	Unknown	1447
HSDG07HC	Zhu	10x Chromium 3' v3	snRNA	F	29930	Adult (>80Y)	Unknown	all hemisphere	BA9	normal	HSDG07HC	Unknown	4449
HSDG10HC	Zhu	10x Chromium 3' v3	snRNA	M	25915	Adult (60-80Y)	Unknown	all hemisphere	BA9	normal	HSDG10HC	Unknown	7112
hsDG101HC	Zhu	10x Chromium 3' v3	snRNA	F	26645	Adult (60-80Y)	Unknown	all hemisphere	BA9	normal	hsDG101HC	Unknown	5465
hsDG13HC	Zhu	10x Chromium 3' v3	snRNA	F	24090	Adult (60-80Y)	Unknown	all hemisphere	BA9	normal	hsDG13HC	Unknown	4752
hsDG30HC	Zhu	10x Chromium 3' v3	snRNA	M	23360	Adult (60-80Y)	Unknown	all hemisphere	BA9	normal	hsDG30HC	Unknown	5885
hsDG99HC	Zhu	10x Chromium 3' v3	snRNA	M	25550	Adult (60-80Y)	Unknown	all hemisphere	BA9	normal	hsDG99HC	Unknown	5436
